# The WalRK two-component system in *Streptococcus pneumoniae* ensures robustness of secondary wall polymer attachment

**DOI:** 10.64898/2026.03.25.714115

**Authors:** Justin J. Zik, Zeyu Fu, Morgan N. Price, Yujie Li, Yuan Qiao, Adam P. Arkin, Adam M. Deutschbauer, Josue Flores-Kim, Lok-To Sham

## Abstract

Capsular polysaccharide (CPS) is essential for *Streptococcus pneumoniae* virulence. Yet, the mechanism linking CPS to peptidoglycan (PG) remains unclear. Here, we identified a strong negative genetic interaction between the genes encoding the putative capsule ligase CpsA and the WalK histidine kinase, a component of the WalRK two-component system regulating cell wall homeostasis. In the absence of *cpsA*, capsule polymers compete with wall teichoic acids for ligase activity to PG. This induces cell wall stress and is sensed by the WalRK system. Overexpression of the PG hydrolase *pcsB* or disruption of the PG-modifying enzymes *pgdA* and *oatA* restored growth of strains lacking *cpsA* and *walK*. Furthermore, CpsA overproduction compensates for the loss of other LytR-Cps2A-Psr (LCP) ligases, suggesting it can support capsule and wall teichoic acid syntheses. These findings support the model that LCP ligases are semi-redundant, although they may install secondary polymers on a different residue of PG. This work also suggests that WalRK signaling compensates for reduced capsule and WTA attachment by positively regulating PG hydrolases.

**SIGNIFICANT STATEMENT:** *Streptococcus pneumoniae* causes approximately half a million deaths annually. A powerful public health tool for controlling pneumococcal infections is vaccination against the protective capsule. Yet, the mechanisms by which the capsule layer attaches to the underlying cell wall remain poorly defined. This study shows that the conserved capsule gene CpsA is not strictly required for capsule attachment but instead works together with other LytRIZCpsAIZPsr (LCP) ligases. However, it requires the essential WalRK signaling system to maintain cell envelope integrity. Defects in LCP activity are alleviated by WalRKIZdriven upregulation of peptidoglycan hydrolases, overexpression of PcsB, or inactivating peptidoglycan modifications that limit hydrolysis. These findings reveal coordination among flux to capsule synthesis, secondary wall polymer attachment, and cell wall remodeling.

**TEASER:** The WalRK two-component system responds to cell envelope stress caused by reduced LCP ligase activity.
