## Supplementary material for "The WalRK two-component system in *Streptococcus pneumoniae* ensures robustness of secondary wall polymer attachment": Table S1

### Sheet: Sheet1
table S1. List of strains used in this study.
a “P” refers to the constitutive synthetic promoter derived from the Janus cassette (PMID: 11679344), “Pzn” refers to the czcD operon promoter (PMID: 17640279), and "Plac" refers to the IPTG-inducible promoter (PMID: 28490437). If there is no cassette indicated, it represents a clean deletion. (rev) indicates that gene is transcribed in the opposite direction of the downstream component.
b Primers for assembling the transforming DNA are listed in table S2.
Strain	Organism	Desicription / Genotypea	Derivationb			Source
			Recipient Strain	DNA transformed	Method
DH5a/pJWV102-PL-dCas9	E. coli	DH5a pJWV102-PL-dCas9	-	-	-	Addgene #85588
DH5a/pPEPY-PF6-lacI	E. coli	DH5a pPEPY-PF6-lacI	-	-	-	Addgene #85589
IU1781	S. pneumoniae	serotype 2 D39W rpsL1 (wild-type)	-	-	-	PMID: 19426208
HMS0001	S. pneumoniae	rpsL1 ∆cpsE::P-kan-rpsL	-	-	-	PMID: 34724815
HMS0002	S. pneumoniae	serotype 2 D39W rpsL1 ∆cpsE	-	-	-	PMID: 34724815
HMS0019	S. pneumoniae	serotype 2 D39W rpsL1 CEP::P-kan-rpsL	-	-	-	PMID: 34724815
NUS5291	S. pneumoniae	rpsL1 ∆spd_1425::RBloxChlor	-	-	-	PMID: 40997176
NUS1927	S. pneumoniae	rpsL1 ∆bgaA::t1t2-Pzn-cre	-	-	-	PMID: 40997176
IU9985	S. pneumoniae	rpsL1 ∆cps ftsZ::ftsZ-sfgfp	-	-	-	PMID: 30718427
NUS0029	S. pneumoniae	rpsL1 ∆cpsE::P-spec-rpsL	-	-	-	PMID: 37672581
NUS0112	S. pneumoniae	rpsL1 ∆cps2J::cps34J ∆bgaA::P-erm	-	-	-	PMID: 34724815
NUS0122	S. pneumoniae	rpsL1 ∆cpsE ∆bgaA::P-sacB-kan-rpsL	-	-	-	PMID: 34732571
NUS0267	S. pneumoniae	rpsL1 ∆cpsE // ∆bgaA::Pzn-cpsE	-	-	-	PMID: 34732571
DC0002	S. pneumoniae	rpsL1 ∆cpsE ∆cpsH::P-erm-rpsL // ∆bgaA::Pzn-cpsE	-	-	-	PMID: 34732571
NUS2024	S. pneumoniae	rpsL1 pbp1b::RBloxSpec // ∆bgaA::t1t2-Pzn-cre	-	-	-	PMID: 40997176
NUS0426	S. pneumoniae	rpsL1 ∆cpsE ∆cpsC::P-sacB-kan-rpsL // ∆bgaA::Pzn-cpsE	-	-	-	PMID: 34732571
NUS0546	S. pneumoniae	rpsL1 ∆cpsE ∆cpsA::P-sacB-kan-rpsL // ∆bgaA::Pzn-cpsE	NUS0267	∆cpsA::P-sacB-kan-rpsL	Gibson assembly	This study
NUS0679	S. pneumoniae	rpsL1 ∆cpsC ∆cpsE // ∆bgaA::Pzn-cpsE	-	-	-	PMID: 34732571
NUS0680	S. pneumoniae	rpsL1 ∆cpsD ∆cpsE // ∆bgaA::Pzn-cpsE	-	-	-	PMID: 34732571
NUS0731	S. pneumoniae	rpsL1 ∆cpsB ∆cpsE // ∆bgaA::Pzn-cpsE	-	-	-	PMID: 34732571
NUS0796	S. pneumoniae	rpsL1 ∆cpsA ∆cpsE // ∆bgaA::Pzn-cpsE	NUS0546	∆cpsA	Gibson assembly	This study
NUS1169	S. pneumoniae	rpsL1 ∆cps2D ∆cps2E ∆cpsH::P-erm-rpsL // ∆bgaA::Pzn-cpsE	NUS0680	∆cpsH::P-erm-rpsL	PCR from DC0002	This study
NUS2950	S. pneumoniae	rpsL1 ∆cpsE cpsH::cpsH-sfGFP // ∆bgaA::Pzn-cpsE	DC0002	cpsH::cpsH-sfgfp	Gibson assembly	This study
NUS2952	S. pneumoniae	rpsL1 ∆cpsE ∆cpsD cpsH::cpsH-sfGFP // ∆bgaA::Pzn-cpsE	NUS1169	cpsH::cpsH-sfgfp	Gibson assembly	This study
NUS2954	S. pneumoniae	rpsL1 ∆cpsE ∆cpsCD::P-erm-rpsL cpsH::cpsH-sfGFP // ∆bgaA::Pzn-cpsE	NUS2952	∆cpsCD::P-erm-rpsL	Gibson assembly	This study
NUS2955	S. pneumoniae	rpsL1 ∆cpsE cpsC::cpsC-GBP // ∆bgaA::Pzn-cpsE	NUS0426	cpsC::cpsC-gbp	Gibson assembly	This study
NUS2956	S. pneumoniae	rpsL1 ∆cpsE cpsCD::cpsC-GBP cpsH::cpsH-sfGFP // ∆bgaA::Pzn-cpsE	NUS2954	cpsC::cpsC-gbp	Gibson assembly	This study
NUS5423	S. pneumoniae	rpsL1 ∆cpsE cpsC::cpsC-sfgfp // ∆bgaA::Pzn-cpsE	NUS0426	cpsC::cpsC-sfgfp	Gibson assembly	This study
NUS3631	S. pneumoniae	rpsL1 ∆ispA::P-erm	IU1781	∆ispA::P-erm	Gibson assembly	This study
NUS3635	S. pneumoniae	rpsL1 ∆tacL::P-erm	IU1781	∆tacL::P-erm	Gibson assembly	This study
NUS3639	S. pneumoniae	rpsL1 ∆cpsE ∆walK::P-erm-rpsL	-	-	-	PMID: 40997176
NUS3680	S. pneumoniae	rpsL1 ∆cpsE ∆tacL::P-erm // ∆bgaA::Pzn-cpsE	NUS0267	∆tacL::P-erm	PCR from NUS3625	This study
NUS3681	S. pneumoniae	rpsL1 ∆cpsE ∆ispA::P-erm // ∆bgaA::Pzn-cpsE	NUS0267	∆ispA::P-erm	PCR from NUS3631	This study
NUS3688	S. pneumoniae	rpsL1 ∆cpsE ∆walK::P-erm-rpsL // ∆bgaA::Pzn-cpsE	NUS0267	∆walK::P-erm-rpsL	PCR from NUS3639	This study
NUS5093	S. pneumoniae	rpsL1 ∆cpsE ∆panT::RBloxErm // ∆bgaA::Pzn-cpsE	NUS0267	∆panT::RBloxErm	Gibson assembly	This study
NUS3690	S. pneumoniae	rpsL1 ∆cpsE ∆cpsA ∆tacL::P-erm // ∆bgaA::Pzn-cpsE	NUS0796	∆tacL::P-erm	PCR from NUS3625	This study
NUS3691	S. pneumoniae	rpsL1 ∆cpsE ∆cpsA ∆ispA::P-erm // ∆bgaA::Pzn-cpsE	NUS0796	∆ispA::P-erm	PCR from NUS3631	This study
NUS3698	S. pneumoniae	rpsL1 ∆cpsE ∆cpsA ∆walK::P-erm-rpsL // ∆bgaA::Pzn-cpsE	NUS0796	∆walK::P-erm-rpsL	PCR from NUS3639	This study
NUS5096	S. pneumoniae	rpsL1 ∆cpsE ∆cpsA panT::RBloxErm // ∆bgaA::Pzn-cpsE	NUS0796	∆panT::RBloxErm	Gibson assembly	This study
NUS3700	S. pneumoniae	rpsL1 ∆cpsE ∆cpsC ∆tacL::P-erm // ∆bgaA::Pzn-cpsE	NUS0679	∆tacL::P-erm	PCR from NUS3625	This study
NUS3701	S. pneumoniae	rpsL1 ∆cpsE ∆cpsC ∆ispA::P-erm // ∆bgaA::Pzn-cpsE	NUS0679	∆ispA::P-erm	PCR from NUS3631	This study
NUS3708	S. pneumoniae	rpsL1 ∆cpsE ∆cpsC ∆walK::P-erm-rpsL // ∆bgaA::Pzn-cpsE	NUS0679	∆walK::P-erm-rpsL	PCR from NUS3639	This study
NUS5094	S. pneumoniae	rpsL1 ∆cpsE ∆cpsC ∆panT::RBloxErm // ∆bgaA::Pzn-cpsE	NUS0679	∆panT::RBloxErm	Gibson assembly	This study
NUS4753	S. pneumoniae	rpsL1 ∆cpsE ∆cpsA // ∆bgaA::Pzn-cpsE // CEP::P-spec-rpsL	NUS0796	CEP::P-spec-rpsL	Gibson assembly	This study
NUS4754	S. pneumoniae	rpsL1 ∆cpsE ∆cpsA ∆walK::P-erm-rpsL // ∆bgaA::Pzn-cpsE // CEP::P-spec-SPD_0104	NUS3698	CEP::P-spec-spd_0104	Gibson assembly	This study
NUS4756	S. pneumoniae	rpsL1 ∆cpsE ∆cpsA ∆walK::P-erm-rpsL // ∆bgaA::Pzn-cpsE // CEP::P-spec-fabT	NUS3698	CEP::P-spec-fabT	Gibson assembly	This study
NUS5089	S. pneumoniae	rpsL1 ∆cpsE ∆cpsA ∆walK::P-erm-rpsL // ∆bgaA::Pzn-cpsE // CEP::P-spec-SPD_0703	NUS3698	CEP::P-spec-spd_0703	Gibson assembly	This study
NUS4758	S. pneumoniae	rpsL1 ∆cpsE ∆cpsA ∆walK::P-erm-rpsL // ∆bgaA::Pzn-cpsE // CEP::P-spec-lytB	NUS3698	CEP::P-spec-lytB	Gibson assembly	This study
NUS4759	S. pneumoniae	rpsL1 ∆cpsE ∆cpsA ∆walK::P-erm-rpsL // ∆bgaA::Pzn-cpsE // CEP::P-spec-SPD_1874	NUS3698	CEP::P-spec-spd_1874	Gibson assembly	This study
NUS4760	S. pneumoniae	rpsL1 ∆cpsE ∆cpsA ∆walK::P-erm-rpsL // ∆bgaA::Pzn-cpsE // CEP::P-spec-pcsB	NUS3698	CEP::P-spec-pcsB	Gibson assembly	This study
NUS4791	S. pneumoniae	rpsL1 ∆cpsE ∆cpsA ∆walK::P-erm-rpsL // ∆bgaA::Pzn-cpsE // CEP::P-spec-cpsA	NUS3698	CEP::P-spec-cpsA	Gibson assembly	This study
NUS5091	S. pneumoniae	rpsL1 ∆cpsE ∆cpsA ∆walK::P-erm-rpsL // ∆bgaA::Pzn-cpsE // CEP::P-spec-walK	NUS3698	CEP::P-spec-walK	Gibson assembly	This study
NUS6097	S. pneumoniae	rpsL1 ∆cpsE ∆cpsA ∆walK::P-erm-rpsL // ∆bgaA::Pzn-cpsE // CEP::P-spec-walKJ	NUS3698	CEP::P-spec-walKJ	Gibson assembly	This study
NUS6098	S. pneumoniae	rpsL1 ∆cpsE ∆cpsA ∆walK::P-erm-rpsL // ∆bgaA::Pzn-cpsE // CEP::P-kan-walRKJ	NUS6097	CEP::P-kan-walRKJ	Gibson assembly	This study
NUS6951	S. pneumoniae	rpsL1 ∆cpsE // ∆bgaA::Pzn-cpsE // CEP::P-spec-lytR	NUS0267	CEP::P-spec-lytR	PCR from NUS4854	This study
NUS4852	S. pneumoniae	rpsL1 ∆cpsE ∆cpsA // ∆bgaA::Pzn-cpsE // CEP::P-spec-lytR	NUS0796	CEP::P-spec-lytR	Gibson assembly	This study
NUS6955	S. pneumoniae	rpsL1 ∆cpsE ∆walK::P-erm-rpsL // ∆bgaA::Pzn-cpsE // CEP::P-spec-lytR	NUS3688	CEP::P-spec-lytR	PCR from NUS4854	This study
NUS4854	S. pneumoniae	rpsL1 ∆cpsE ∆cpsA ∆walK::P-erm-rpsL // ∆bgaA::Pzn-cpsE // CEP::P-spec-lytR	NUS3698	CEP::P-spec-lytR	Gibson assembly	This study
NUS3444	S. pneumoniae	rpsL1 ∆pgdA::P-kan	IU1781	∆pgdA::P-kan	Gibson assembly	This study
NUS5184	S. pneumoniae	rpsL1 ∆cpsE ∆pgdA::RBloxSpec // ∆bgaA::Pzn-cpsE	NUS0267	∆pgdA::RBloxSpec	Gibson assembly	This study
NUS5185	S. pneumoniae	rpsL1 ∆cpsE ∆oatA::RBloxSpec // ∆bgaA::Pzn-cpsE	NUS0267	∆oatA::RBloxSpec	Gibson assembly	This study
NUS5187	S. pneumoniae	rpsL1 ∆cpsE ∆cpsA ∆pgdA::RBloxSpec // ∆bgaA::Pzn-cpsE	NUS0796	∆pgdA::RBloxSpec	Gibson assembly	This study
NUS5188	S. pneumoniae	rpsL1 ∆cpsE ∆cpsA ∆oatA::RBloxSpec // ∆bgaA::Pzn-cpsE	NUS0796	∆oatA::RBloxSpec	Gibson assembly	This study
NUS5190	S. pneumoniae	rpsL1 ∆cpsE ∆walK::P-erm-rpsL ∆pgdA::RBloxSpec // ∆bgaA::Pzn-cpsE	NUS3688	∆pgdA::RBloxSpec	Gibson assembly	This study
NUS5191	S. pneumoniae	rpsL1 ∆cpsE ∆walK::P-erm-rpsL ∆oatA::RBloxSpec // ∆bgaA::Pzn-cpsE	NUS3688	∆oatA::RBloxSpec	Gibson assembly	This study
NUS5193	S. pneumoniae	rpsL1 ∆cpsE ∆cpsA ∆walK::P-erm-rpsL ∆pgdA::RBloxSpec // ∆bgaA::Pzn-cpsE	NUS3698	∆pgdA::RBloxSpec	Gibson assembly	This study
NUS5194	S. pneumoniae	rpsL1 ∆cpsE ∆cpsA ∆walK::P-erm-rpsL ∆oatA::RBloxSpec // ∆bgaA::Pzn-cpsE	NUS3698	∆oatA::RBloxSpec	Gibson assembly	This study
NUS5337	S. pneumoniae	rpsL1 ∆cpsE ∆cpsA ∆walK::P-erm-rpsL ∆pgdA::RBloxSpec // CEP::P-kan-pgdA // ∆bgaA::Pzn-cpsE	NUS5193	CEP::P-kan-pgdA	Gibson assembly	This study
NUS5338	S. pneumoniae	rpsL1 ∆cpsE ∆cpsA ∆walK::P-erm-rpsL ∆oatA::RBloxSpec // CEP::P-kan-oatA // ∆bgaA::Pzn-cpsE	NUS5194	CEP::P-kan-oatA	Gibson assembly	This study
NUS5929	S. pneumoniae	rpsL1 ∆psr::RBloxChlor	IU1781	∆psr::RBloxChlor	Gibson assembly	This study
NUS5935	S. pneumoniae	rpsL1 ∆cpsE // ∆bgaA::Pzn-lytR	NUS0122	∆bgaA::Pzn-lytR	Gibson assembly	This study
NUS5965	S. pneumoniae	rpsL1 ∆cpsE ∆lytR::P-kan // ∆bgaA::Pzn-lytR	NUS5935	∆lytR::P-kan	Gibson assembly	This study
NUS5974	S. pneumoniae	rpsL1 ∆cpsE ∆psr::RBloxChlor ∆lytR::P-kan // ∆bgaA::Pzn-lytR	NUS5965	∆psr::RBloxChlor	PCR from NUS5929	This study
NUS7078	S. pneumoniae	rpsL1 ∆cpsE ∆lytR::P-kan ∆cpsA::P-spec-rpsL // ∆bgaA::Pzn-lytR	NUS5965	∆cpsA::P-spec-rpsL	Gibson assembly	This study
NUS7079	S. pneumoniae	rpsL1 ∆cpsE ∆lytR::P-kan ∆cpsA // ∆bgaA::Pzn-lytR	NUS7078	∆cpsA	PCR from NUS0796	This study
NUS6175	S. pneumoniae	rpsL1 ∆cpsE ∆psr::RBloxChlor ∆lytR::P-kan ∆cpsA::P-erm-rpsL // ∆bgaA::Pzn-lytR	NUS5974	∆cpsA::P-erm-rpsL	Gibson assembly	This study
NUS6195	S. pneumoniae	rpsL1 ∆cpsE ∆psr::RBloxChlor ∆lytR::P-kan ∆cpsA // ∆bgaA::Pzn-lytR	NUS6175	∆cpsA	PCR from NUS0796	This study
NUS7047	S. pneumoniae	rpsL1 ∆cpsE ∆cpsA ∆lytR::P-kan // ∆bgaA::Pzn-cpsE	NUS0796	∆lytR::P-kan	PCR from NUS5965	This study
NUS7149	S. pneumoniae	rpsL1 ∆cpsE ∆cpsA ∆psr::RBloxChlor // ∆bgaA::Pzn-cpsE	NUS0796	∆psr::RBloxChlor	PCR from NUS5929	This study
NUS7076	S. pneumoniae	rpsL1 ∆cpsE ∆lytR::P-kan ∆walK::P-erm-rpsL // ∆bgaA::Pzn-lytR	NUS5965	∆walK::P-erm-rpsL	PCR from NUS3639	This study
NUS5046	S. pneumoniae	rpsL1 ∆cpsE // CEP::P-sacB-kan-rpsL	HMS0002	CEP::P-sacB-kan-rpsL	Gibson assembly	This study
NUS7029	S. pneumoniae	rpsL1 ∆cpsE // ∆bgaA::P-lacI(rev)-Plac-cpsE	NUS0122	∆bgaA::P-lacI(rev)-Plac-cpsE	Gibson assembly	This study
NUS7030	S. pneumoniae	rpsL1 ∆cpsE // CEP::P-lacI(rev)-Plac-cpsE	NUS5046	CEP::P-lacI(rev)-Plac-cpsE	Gibson assembly	This study
NUS7042	S. pneumoniae	rpsL1 ∆cpsE ∆psr::RBloxChlor ∆lytR::P-kan // ∆bgaA::Pzn-lytR // CEP::P-spec-rpsL	NUS5974	CEP::P-spec-rpsL	PCR from NUS4753	This study
NUS7044	S. pneumoniae	rpsL1 ∆cpsE ∆psr::RBloxChlor ∆lytR::P-kan ∆cpsA // ∆bgaA::Pzn-lytR // CEP::P-spec-rpsL	NUS6195	CEP::P-spec-rpsL	PCR from NUS4753	This study
NUS7125	S. pneumoniae	rpsL1 ∆cpsE ∆psr::RBloxChlor ∆lytR::P-kan // ∆bgaA::Pzn-lytR // CEP::P-lacI(rev)-Plac-cpsE	NUS7042	CEP::P-lacI(rev)-Plac-cpsE	PCR from NUS7030	This study
NUS7126	S. pneumoniae	rpsL1 ∆cpsE ∆psr::RBloxChlor ∆lytR::P-kan ∆cpsA // ∆bgaA::Pzn-lytR // CEP::P-lacI(rev)-Plac-cpsE	NUS7044	CEP::P-lacI(rev)-Plac-cpsE	PCR from NUS7030	This study
NUS6907	S. pneumoniae	rpsL1 ∆cpsE ∆psr::RBloxChlor ∆lytR::P-kan ∆cpsA // ∆bgaA::Pzn-lytR // ∆CEP::P-spec-cpsA	NUS6195	CEP::P-spec-cpsA	PCR from NUS4791	This study
NUS6908	S. pneumoniae	rpsL1 ∆cpsE ∆psr::RBloxChlor ∆lytR::P-kan ∆cpsA // ∆bgaA::Pzn-lytR // ∆CEP::P-spec-lytR	NUS6195	CEP::P-spec-lytR	PCR from NUS4852	This study
NUS6909	S. pneumoniae	rpsL1 ∆cpsE ∆psr::RBloxChlor ∆lytR::P-kan ∆cpsA // ∆bgaA::Pzn-lytR // ∆CEP::P-spec-cpsA(R244A)	NUS6195	CEP::P-spec-cpsA(R244A)	Gibson assembly	This study
NUS7038	S. pneumoniae	rpsL1 ∆cpsE ∆psr::RBloxChlor ∆lytR::P-kan ∆cpsA // ∆bgaA::P-erm // ∆CEP::P-spec-cpsA	NUS6907	∆bgaA::P-erm	PCR from NUS0112	This study
NUS7039	S. pneumoniae	rpsL1 ∆cpsE ∆psr::RBloxChlor ∆lytR::P-kan ∆cpsA // ∆bgaA::P-erm // ∆CEP::P-spec-lytR	NUS6908	∆bgaA::P-erm	PCR from NUS0112	This study
NUS7288	S. pneumoniae	rpsL1 ∆cpsE ∆psr::RBloxChlor ∆lytR::P-kan ∆cpsA // ∆bgaA::P-erm-rpsL // ∆CEP::P-spec-cpsA	NUS6907	∆bgaA::P-erm-rpsL	Gibson assembly	This study
NUS7289	S. pneumoniae	rpsL1 ∆cpsE ∆psr::RBloxChlor ∆lytR::P-kan ∆cpsA // ∆bgaA::P-erm-rpsL // ∆CEP::P-spec-lytR	NUS6908	∆bgaA::P-erm-rpsL	Gibson assembly	This study
NUS6142	S. pneumoniae	rpsL1 ∆cpsE ∆cpsA::P-sacB-kan-rpsL ∆walK::P-erm // ∆bgaA::Pzn-cpsE	NUS0546	∆walK::P-erm	Gibson assembly	This study
NUS6472	S. pneumoniae	rpsL1 ∆cpsE ∆cpsA::cpsA(WT) ∆walK::P-erm // ∆bgaA::Pzn-cpsE	NUS6142	cpsA::cpsA(WT)	Gibson assembly	This study
NUS6473	S. pneumoniae	rpsL1 ∆cpsE ∆cpsA::cpsA(R244A) ∆walK::P-erm // ∆bgaA::Pzn-cpsE	NUS6142	cpsA::cpsA(R244A)	Gibson assembly	This study
NUS6474	S. pneumoniae	rpsL1 ∆cpsE ∆cpsA::cpsA(I273A) ∆walK::P-erm // ∆bgaA::Pzn-cpsE	NUS6142	cpsA::cpsA(I273A)	Gibson assembly	This study
NUS6475	S. pneumoniae	rpsL1 ∆cpsE ∆cpsA::cpsA(E363A) ∆walK::P-erm // ∆bgaA::Pzn-cpsE	NUS6142	cpsA::cpsA(E363A)	Gibson assembly	This study
NUS6476	S. pneumoniae	rpsL1 ∆cpsE ∆cpsA::cpsA(L184A) ∆walK::P-erm // ∆bgaA::Pzn-cpsE	NUS6142	cpsA::cpsA(L184A)	Gibson assembly	This study
NUS6477	S. pneumoniae	rpsL1 ∆cpsE ∆cpsA::cpsA(L339A) ∆walK::P-erm // ∆bgaA::Pzn-cpsE	NUS6142	cpsA::cpsA(L339A)	Gibson assembly	This study
NUS6478	S. pneumoniae	rpsL1 ∆cpsE ∆cpsA::cpsA(L32A) ∆walK::P-erm // ∆bgaA::Pzn-cpsE	NUS6142	cpsA::cpsA(L32A)	Gibson assembly	This study
NUS6479	S. pneumoniae	rpsL1 ∆cpsE ∆cpsA::cpsA(F318A) ∆walK::P-erm // ∆bgaA::Pzn-cpsE	NUS6142	cpsA::cpsA(F318A)	Gibson assembly	This study
NUS6480	S. pneumoniae	rpsL1 ∆cpsE ∆cpsA::cpsA(F315A) ∆walK::P-erm // ∆bgaA::Pzn-cpsE	NUS6142	cpsA::cpsA(F315A)	Gibson assembly	This study
NUS6481	S. pneumoniae	rpsL1 ∆cpsE ∆cpsA::cpsA(D268A) ∆walK::P-erm // ∆bgaA::Pzn-cpsE	NUS6142	cpsA::cpsA(D268A)	Gibson assembly	This study
NUS6501	S. pneumoniae	rpsL1 ∆cpsE ∆lytR::P-kan // ∆bgaA::Pzn-cpsE	NUS0267	∆lytR::P-kan	PCR from NUS5974	This study
NUS0357	S. pneumoniae	rpsL1 ∆cpsE ∆cpsA::P-erm // ∆bgaA::Pzn-cpsE	NUS0267	∆cpsA::P-erm	Gibson assembly	This study
NUS6502	S. pneumoniae	rpsL1 ∆cpsE ∆psr::RBloxChlor // ∆bgaA::Pzn-cpsE	NUS0357	∆psr::RBloxChlor	PCR from NUS5929	This study
NUS6504	S. pneumoniae	rpsL1 ∆cpsE ∆cpsA::P-erm ∆psr::RBloxChlor // ∆bgaA::Pzn-cpsE	NUS0357	∆psr::RBloxChlor	PCR from NUS5929	This study
NUS5487	S. pneumoniae	rpsL1 ∆cpsE ∆tacL::RBloxSpec // ∆bgaA::Pzn-cpsE	NUS0267	∆tacL::RBloxSpec	Gibson assembly	This study
NUS5488	S. pneumoniae	rpsL1 ∆cpsE ∆cpsA ∆tacL::RBloxSpec // ∆bgaA::Pzn-cpsE	NUS0796	∆tacL::RBloxSpec	Gibson assembly	This study
NUS5489	S. pneumoniae	rpsL1 ∆cpsE ∆walK::P-erm-rpsL ∆tacL::RBloxSpec // ∆bgaA::Pzn-cpsE	NUS3688	∆tacL::RBloxSpec	Gibson assembly	This study
NUS5490	S. pneumoniae	rpsL1 ∆cpsE ∆cpsA ∆walK::P-erm-rpsL ∆tacL::RBloxSpec // ∆bgaA::Pzn-cpsE	NUS3698	∆tacL::RBloxSpec	Gibson assembly	This study
NUS5482	S. pneumoniae	rpsL1 ∆cpsE ∆whyD::RBloxSpec // ∆bgaA::Pzn-cpsE	NUS0267	∆whyD::RBloxSpec	Gibson assembly	This study
NUS5483	S. pneumoniae	rpsL1 ∆cpsE ∆cpsA ∆whyD::RBloxSpec // ∆bgaA::Pzn-cpsE	NUS0796	∆whyD::RBloxSpec	Gibson assembly	This study
NUS5484	S. pneumoniae	rpsL1 ∆cpsE ∆walK::P-erm-rpsL ∆whyD::RBloxSpec // ∆bgaA::Pzn-cpsE	NUS3688	∆whyD::RBloxSpec	Gibson assembly	This study
NUS5485	S. pneumoniae	rpsL1 ∆cpsE ∆cpsA ∆walK::P-erm-rpsL ∆whyD::RBloxSpec // ∆bgaA::Pzn-cpsE	NUS3698	∆whyD::RBloxSpec	Gibson assembly	This study
