## Supplementary material for "The WalRK two-component system in *Streptococcus pneumoniae* ensures robustness of secondary wall polymer attachment": Table S2

### Sheet: Sheet1
table S2. List of oligos and gene fragments used in this study.
BarSeq of RBloxSpec transposon library
Primer	Sequence (5' to 3')		Purpose
O1144	AATGATACGGCGACCACCGAGATCTACACCTCTCTATTCGTCGGCAGCGTCAGATGTGTATAAGAGACAGgttCGGTGTCGGTCTCGTAG		Forward primer for BarSeq of RBloxSpec transposons
O1373	AATGATACGGCGACCACCGAGATCTACACTCTTTCCCTACACGACGCTCTTCCGATCTcatagggagagaattttgttagcag		Forward primer for BarSeq of RBloxSpec transposons
O1374	CAAGCAGAAGACGGCATACGAGATCGAGTAATGTGACTGGAGTTCAGACGTGTGCTCTTCCGATCTtaagtccccggtctATCGAT		Reverse primer for BarSeq of RBloxSpec transposons
O1375	CAAGCAGAAGACGGCATACGAGATTCTCCGGAGTGACTGGAGTTCAGACGTGTGCTCTTCCGATCTtaagtccccggtctATCGAT		Reverse primer for BarSeq of RBloxSpec transposons
O1376	CAAGCAGAAGACGGCATACGAGATAATGAGCGGTGACTGGAGTTCAGACGTGTGCTCTTCCGATCTtaagtccccggtctATCGAT		Reverse primer for BarSeq of RBloxSpec transposons
O1892	CAAGCAGAAGACGGCATACGAGATCAGCCTCGGTGACTGGAGTTCAGACGTGTGCTCTTCCGATCTtaagtccccggtctATCGAT		Reverse primer for BarSeq of RBloxSpec transposons
O1893	CAAGCAGAAGACGGCATACGAGATTGCCTCTTGTGACTGGAGTTCAGACGTGTGCTCTTCCGATCTtaagtccccggtctATCGAT		Reverse primer for BarSeq of RBloxSpec transposons
O1894	CAAGCAGAAGACGGCATACGAGATTCCTCTACGTGACTGGAGTTCAGACGTGTGCTCTTCCGATCTtaagtccccggtctATCGAT		Reverse primer for BarSeq of RBloxSpec transposons
O1895	CAAGCAGAAGACGGCATACGAGATTCATGAGCGTGACTGGAGTTCAGACGTGTGCTCTTCCGATCTtaagtccccggtctATCGAT		Reverse primer for BarSeq of RBloxSpec transposons
O1896	CAAGCAGAAGACGGCATACGAGATCCTGAGATGTGACTGGAGTTCAGACGTGTGCTCTTCCGATCTtaagtccccggtctATCGAT		Reverse primer for BarSeq of RBloxSpec transposons
O1897	CAAGCAGAAGACGGCATACGAGATTAGCGAGTGTGACTGGAGTTCAGACGTGTGCTCTTCCGATCTtaagtccccggtctATCGAT		Reverse primer for BarSeq of RBloxSpec transposons
O1898	CAAGCAGAAGACGGCATACGAGATGTAGCTCCGTGACTGGAGTTCAGACGTGTGCTCTTCCGATCTtaagtccccggtctATCGAT		Reverse primer for BarSeq of RBloxSpec transposons
O1899	CAAGCAGAAGACGGCATACGAGATTACTACGCGTGACTGGAGTTCAGACGTGTGCTCTTCCGATCTtaagtccccggtctATCGAT		Reverse primer for BarSeq of RBloxSpec transposons
qPCR
Primer	Sequence (5' to 3')
O5195	TGCTTTTTCCCCTTCAGCTG
O5196	TTGGCTGATGATGCTCAAGC
O5199	GAAAAAGCCCGCGAAAAAGC
O5200	GTTGCTTCCGCTTTTGTTGC
gBlocks
Fragment	Sequence (5' to 3')
GFP-binding protein (GBP); codon-optimized	GTCCAGCTAGTTGAATCAGGAGGGGCGTTGGTGCAGCCGGGCGGCAGTTTAAGATTAAGTTGTGCCGCAAGCGGATTTCCTGTTAATAGATATAGTATGCGCTGGTATCGTCAAGCCCCTGGCAAAGAGAGAGAGTGGGTCGCCGGTATGTCATCAGCGGGCGACCGTTCATCTTACGAAGACAGTGTAAAGGGCAGATTTACAATAAGCAGAGATGACGCGCGCAATACGGTGTACCTACAGATGAACAGCCTAAAGCCTGAGGATACGGCAGTGTACTACTGCAACGTGAATGTAGGGTTTGAATACTGGGGCCAGGGTACACAAGTAACAGTCTCTTCT
Mut-seq
Primer	Sequence (5' to 3')
N1094	cattggaacgattaattcac
N1095	gtttccacaaggttttaaataattg
For Gibson Assembly/Amplificationa
aFor each template, the forward primer used is listed first, with the reverse primer immediately beneath. Fragments for each construct were combined in individual Gibson assembly reactions. If only one fragment is listed, this was transformed as a complete amplicon. For moving completed constructs between strains, the first and last primer of the entire set was used.
bpPEPY-PF6-lacI (Addgene plasmid #85589) and pJWV102-PL-dCas9 (Addgene plasmid #85588) were gifts from Jan-Willem Veening (PMID: 28490437)
Primer	Sequence (5' to 3')	Template	Fragment
∆cpsA::P-sacB-kan-rpsL
P9	ggtgagtagggaagaagaggta	D39W	cpsA 5'
P206	CATTATCCATTAAAAATCAAACGGATCCTAaactatattaacacttcgcttcactttc
P1	taggatccgtttgatttttaatggataatg	NUS0122	P-sacB-kan-rpsL
P2	gggcccctttccttatgcttttg
P207	CAAAAGCATAAGGAAAGGGGCCCgatgatagtagtttagctgtagttaaagcagctatac	D39W	cpsA 3'
P94	tcatgcctcgtctggaaatac
∆cpsA'
P112	cgtcatcgtctcttcgtaagtc	D39W	cpsA 5'
P1226	gctttaactacagctaaactactatcatcaactatattaacacttcgcttcactttctg
P724	cagaaagtgaagcgaagtgttaatatagttgatgatagtagtttagctgtagttaaagc	D39W	cpsA 3'
P779	ctctggctgtttatccttgacagag
∆cpsH::P-erm-rpsL
P1655	TGTGGTGCAAGTAATCGGTGA	DC0002	∆cpsH::P-erm-rpsL
P1656	CGCTCCAGACAACATTCCCT
cpsH::cpsH-sfgfp
P1655	TGTGGTGCAAGTAATCGGTGA	D39W	cpsH 5'
O1122	CTGCAGGAACTCGATGTCTAGTTTTTTTTCTTGCTTAGTCAATCTC
O1123	AAACTAGACATCGAGTTCCTGCAGtctaaaggagaagagctgttc	IU9985	sfgfp
O1124	CCTTGAATTTCCCCATCCATTTTTActtataaagctcatccatg
O1125	catggatgagctttataagTAAAAATGGATGGGGAAATTCAAGG	D39W	cpsH 3'
P1656	CGCTCCAGACAACATTCCCT
∆cpsCD::P-erm-rpsL
P1745	GGGCGCAATCAACAAAAGGT	D39W	cpsC 5'
P92	CATTATCCATTAAAAATCAAACGGATCCTAtttccacaaggttttaaataattgaaatac
P1	taggatccgtttgatttttaatggataatg	DC0002	P-erm-rpsL
P2	gggcccctttccttatgcttttg
P97	CAAAAGCATAAGGAAAGGGGCCCttcgatacttcagtagacaaatacggttcttatggag	DC0002	cpsD 3'
P1771	GCGCGCTAGCTCATCTTTTC
cpsC::cpsC-gbp (constructing NUS2955)
P1749	ACCGTCGCAAGGGTATGTTT	D39W	cpsC
P2174	GCCTGATCCGCCACCACTTCCACCTCCTTTCATTTTGTCCAAATC
O1639	GAAGTGGTGGCGGATCAGGCGGAGGTAGTGTCCAGCTAGTTGAATCAGG	gbp gBlock	gbp
O1640	GTTGGCATAACTTCCTCCTAAGAAGAGACTGTTACTTG
O1641	CAAGTAACAGTCTCTTCTTAGGAGGAAGTTATGCCAAC	NUS0267	cpsC 3'
P1764	TTTTCGCGTATGCAGGCAAC
cpsC::cpsC-gbp (constructing NUS2956)
P1749	ACCGTCGCAAGGGTATGTTT	D39W	cpsC 5'
P2174	GCCTGATCCGCCACCACTTCCACCTCCTTTCATTTTGTCCAAATC
O1639	GAAGTGGTGGCGGATCAGGCGGAGGTAGTGTCCAGCTAGTTGAATCAGG	gbp gBlock	gbp
O1642	CATCTCTATCCCCCGACCTAAGAAGAGACTGTTACTTG
P1643	CAAGTAACAGTCTCTTCTTAGGTCGGGGGATAGAGATG	NUS0267	cpsD 3'
P1771	GCGCGCTAGCTCATCTTTTC
cpsC::cpsC-sfgfp
P1749	ACCGTCGCAAGGGTATGTTT	D39W	cpsC
P2174	GCCTGATCCGCCACCACTTCCACCTCCTTTCATTTTGTCCAAATC
O1119	TGGAAGTGGTGGCGGATCAGGCGGAGGTAGTtctaaaggagaagagctg	NUS2950	sfgfp
P699	cttataaagctcatccatgccgtgagtgat
P427	CACGGCATGGATGAGCTTTATAAGtaggaggaagttatgccaacgttagaaatc	D39W	cpsC 3'
P1764	TTTTCGCGTATGCAGGCAAC
∆ispA::P-erm
O3583	ttttaaattgactatgcgcc	D39W	ispA 5'
O3584	TAAAAATCAAACGGATCCTAgttccctttgaaacagaatc
P1	taggatccgtttgatttttaatggataatg	NUS0112	P-erm
P2	gggcccctttccttatgcttttg
O3585	AAGCATAAGGAAAGGGGCCCgtctccataaaaatcttcca	D39W	ispA 3'
O3586	ttgtggcagatcgacgcgct
∆tacL::P-erm
O3595	gccataagctttaggggctg	D39W	tacL 5'
O3596	TAAAAATCAAACGGATCCTActagttatgtgcagtattcc
P1	taggatccgtttgatttttaatggataatg	NUS0112	P-erm
P2	gggcccctttccttatgcttttg
O3597	AAGCATAAGGAAAGGGGCCCtaaaatcagctctttactag	D39W	tacL 3'
O3598	acactttatactctttacag
∆walK::P-erm-rpsL
O3587	tcaatggtgttgcggtatct	NUS3639	walK::P-erm-rpsL
O3590	aatctggcaggcttatgcac
∆panT::RBloxErm
L817_1090_UpF	atcatctggttgacattgca	D39W	panT 5'
L818_1090_UpR	TAAAAATCAAACGGATCCTAtatcacgagcatggtagcaa
O3622	TAGGATCCGTTTGATTTTTAATGGATAATGgatgtccacgaggtctct	NUS3130	RBloxErm
O3633	GGGCCCCTTTCCTTATGCTTTTGGACGTTTATACCGTATTACT
L819_1090_DownF	AAGCATAAGGAAAGGGGCCCgtcatttctgcaattctaac	D39W	panT 3'
L820_1090_DownR	tgtgccaaatccaactagta
CEP::P-spec-rpsL
O4437	AAAGATTAATGGTAAGAAAT	D39W	CEP 5'
O4438	TAAAAATCAAACGGATCCTACTCGAGCTTAGCTGACTTCA
O4439	TAGGATCCGTTTGATTTTTAATGGATAATGTGATATAATC	NUS0029	P-spec-rpsL
P2	gggcccctttccttatgcttttg
O4455	CAAAAGCATAAGGAAAGGGGCCCGTCGCTTTTCATTATAGGTC	D39W	CEP 3'
O4456	CATTCAAAACGAGACTTACG
CEP::P-spec-spd_0104
O4437	AAAGATTAATGGTAAGAAAT	D39W	CEP 5'
O4438	TAAAAATCAAACGGATCCTACTCGAGCTTAGCTGACTTCA
O4439	TAGGATCCGTTTGATTTTTAATGGATAATGTGATATAATC	NUS0029	P-spec
O4440	CTACATTCTCCTGTGTTTTT
O4441	AAAAACACAGGAGAATGTAGATGAAATCAATAACTAAAAA	D39W	spd_0104
O4442	CCCCTTTCCTTATGCTTTTGTTAATACCAGCCATTGTTAA
O4455	CAAAAGCATAAGGAAAGGGGCCCGTCGCTTTTCATTATAGGTC	D39W	CEP 3'
O4456	CATTCAAAACGAGACTTACG
CEP::P-spec-fabT
O4437	AAAGATTAATGGTAAGAAAT	D39W	CEP 5'
O4438	TAAAAATCAAACGGATCCTACTCGAGCTTAGCTGACTTCA
O4439	TAGGATCCGTTTGATTTTTAATGGATAATGTGATATAATC	NUS0029	P-spec
O4440	CTACATTCTCCTGTGTTTTT
O4445	AAAAACACAGGAGAATGTAGATGGACTACCAACGAATCAA	D39W	fabT
O4446	CCCCTTTCCTTATGCTTTTGTTATTTCAAATCCTCCAAAA
O4455	CAAAAGCATAAGGAAAGGGGCCCGTCGCTTTTCATTATAGGTC	D39W	CEP 3'
O4456	CATTCAAAACGAGACTTACG
CEP::P-spec-spd_0703
O4437	AAAGATTAATGGTAAGAAAT	D39W	CEP 5'
O4438	TAAAAATCAAACGGATCCTACTCGAGCTTAGCTGACTTCA
O4439	TAGGATCCGTTTGATTTTTAATGGATAATGTGATATAATC	NUS0029	P-spec
O4440	CTACATTCTCCTGTGTTTTT
O4447	AAAAACACAGGAGAATGTAGATGCCCGTAAGAAAATTACA	D39W	spd_0703
O4448	CCCCTTTCCTTATGCTTTTGTTATCTTCTACGTTTTCGTT
O4455	CAAAAGCATAAGGAAAGGGGCCCGTCGCTTTTCATTATAGGTC	D39W	CEP 3'
O4456	CATTCAAAACGAGACTTACG
CEP::P-spec-lytB
O4437	AAAGATTAATGGTAAGAAAT	D39W	CEP 5'
O4438	TAAAAATCAAACGGATCCTACTCGAGCTTAGCTGACTTCA
O4439	TAGGATCCGTTTGATTTTTAATGGATAATGTGATATAATC	NUS0029	P-spec
O4440	CTACATTCTCCTGTGTTTTT
O4449	AAAAACACAGGAGAATGTAGATGAAGAAAGTAAGATTTAT	D39W	lytB
O4450	CCCCTTTCCTTATGCTTTTGCTAATCTTTGCCACCTAGCT
O4455	CAAAAGCATAAGGAAAGGGGCCCGTCGCTTTTCATTATAGGTC	D39W	CEP 3'
O4456	CATTCAAAACGAGACTTACG
CEP::P-spec-spd_1874
O4437	AAAGATTAATGGTAAGAAAT	D39W	CEP 5'
O4438	TAAAAATCAAACGGATCCTACTCGAGCTTAGCTGACTTCA
O4439	TAGGATCCGTTTGATTTTTAATGGATAATGTGATATAATC	NUS0029	P-spec
O4440	CTACATTCTCCTGTGTTTTT
O4451	AAAAACACAGGAGAATGTAGATGAAGAAAAGAATGTTATT	D39W	spd_1874
O4452	CCCCTTTCCTTATGCTTTTGTTATCCATTCATTGAAACG
O4455	CAAAAGCATAAGGAAAGGGGCCCGTCGCTTTTCATTATAGGTC	D39W	CEP 3'
O4456	CATTCAAAACGAGACTTACG
CEP::P-spec-pcsB
O4437	AAAGATTAATGGTAAGAAAT	D39W	CEP 5'
O4438	TAAAAATCAAACGGATCCTACTCGAGCTTAGCTGACTTCA
O4439	TAGGATCCGTTTGATTTTTAATGGATAATGTGATATAATC	NUS0029	P-spec
O4440	CTACATTCTCCTGTGTTTTT
O4453	AAAAACACAGGAGAATGTAGATGAAGAAAAAAATCTTAGC	D39W	pcsB
O4454	CCCCTTTCCTTATGCTTTTGTTAATCTGCATAAATATATG
O4455	CAAAAGCATAAGGAAAGGGGCCCGTCGCTTTTCATTATAGGTC	D39W	CEP 3'
O4456	CATTCAAAACGAGACTTACG
CEP::P-spec-cpsA
O4437	AAAGATTAATGGTAAGAAAT	D39W	CEP 5'
O4438	TAAAAATCAAACGGATCCTACTCGAGCTTAGCTGACTTCA
O4439	TAGGATCCGTTTGATTTTTAATGGATAATGTGATATAATC	NUS0029	P-spec
O4440	CTACATTCTCCTGTGTTTTT
O4498	AAAAACACAGGAGAATGTAGATGAGTAGACGTTTTAAAAA	D39W	cpsA
O4499	CCCCTTTCCTTATGCTTTTGTCATCTACCCTCCATCACAT
O4455	CAAAAGCATAAGGAAAGGGGCCCGTCGCTTTTCATTATAGGTC	D39W	CEP 3'
O4456	CATTCAAAACGAGACTTACG
CEP::P-spec-walK
O4437	AAAGATTAATGGTAAGAAAT	D39W	CEP 5'
O4438	TAAAAATCAAACGGATCCTACTCGAGCTTAGCTGACTTCA
O4439	TAGGATCCGTTTGATTTTTAATGGATAATGTGATATAATC	NUS0029	P-spec
O4440	CTACATTCTCCTGTGTTTTT
O4525	AAAAACACAGGAGAATGTAGATGCTTGATTTACTGAAACA	D39W	walK
O4526	CCCCTTTCCTTATGCTTTTGCTAGTCTTCTACTTCATCCT
O4455	CAAAAGCATAAGGAAAGGGGCCCGTCGCTTTTCATTATAGGTC	D39W	CEP 3'
O4456	CATTCAAAACGAGACTTACG
CEP::P-spec-walKJ
O4437	AAAGATTAATGGTAAGAAAT	NUS5091	CEP::P-spec-walK
N1284	CTAGTCTTCTACTTCATCCT
N1285	AGGATGAAGTAGAAGACTAGAATGAGTGAAATAGGCTTTA	D39W	walJ
N1286	CCCCTTTCCTTATGCTTTTGCTATATCTCTGTCAATGGTG
O4455	CAAAAGCATAAGGAAAGGGGCCCGTCGCTTTTCATTATAGGTC	D39W	CEP 3'
O4456	CATTCAAAACGAGACTTACG
CEP::P-kan-walRKJ
O4437	AAAGATTAATGGTAAGAAAT	NUS5337	CEP::P-kan
N1325	ACAATTAGTATTTTTTTCATCTACATTCTCCTGTGTTTTT
N1326	AAAAACACAGGAGAATGTAGATGAAAAAAATACTAATTGT	D39W	walR
N1327	AAATGGTTTGTTTCAGTAAATCAAGCATTATTTCTCATGT
N1238	ACATGAGAAATAATGCTTGATTTACTGAAACAAACCATTT	D39W	walK (for 3' homology)
N1239	GTGAAAGATGGAGGAGATCC
CEP::P-spec-lytR
O4437	AAAGATTAATGGTAAGAAAT	D39W	CEP 5'
O4438	TAAAAATCAAACGGATCCTACTCGAGCTTAGCTGACTTCA
O4439	TAGGATCCGTTTGATTTTTAATGGATAATGTGATATAATC	NUS0029	P-spec
O4440	CTACATTCTCCTGTGTTTTT
O4557	AAAAACACAGGAGAATGTAGATGGTTAAAAAAATTATTGG	D39W	lytR
O4558	CCCCTTTCCTTATGCTTTTGTTAATTATCTTCATCACCAA
O4455	CAAAAGCATAAGGAAAGGGGCCCGTCGCTTTTCATTATAGGTC	D39W	CEP 3'
O4456	CATTCAAAACGAGACTTACG
∆pgdA::RBloxSpec
O5037	ttggacttgcttgctatcaa	D39W	pgdA 5'
O5038	AAGCATAAGGAAAGGGGCCCccagagatgctcaatactcg
O3624	TAGGATCCGTTTGATTTTTAATGGATAATGgacacatagatggcgtcgct	NUS2024	RBloxSpec
O3625	GGGCCCCTTTCCTTATGCTTTTGATCGATGAATTCGAGCTCG
O5039	TAAAAATCAAACGGATCCTAtttattcatatttatatcat	D39W	pgdA 3'
O5040	ttataacatagatagacggg
∆oatA::RBloxSpec
O5041	gtttgaatgtccaagagcaa	D39W	oatA 5'
O5042	AAGCATAAGGAAAGGGGCCCgcagatacgattgccacagc
O3624	TAGGATCCGTTTGATTTTTAATGGATAATGgacacatagatggcgtcgct	NUS2024	RBloxSpec
O3625	GGGCCCCTTTCCTTATGCTTTTGATCGATGAATTCGAGCTCG
O5043	TAAAAATCAAACGGATCCTAatacaagagtaccaaaagta	D39W	oatA 3'
O5044	gcgtaccagccgttgggctg
CEP::P-kan-pgdA
O4437	AAAGATTAATGGTAAGAAAT	HMS0019	CEP::P-kan
O4440	CTACATTCTCCTGTGTTTTT
O5242	AAAAACACAGGAGAATGTAGATGCCAAATTGTATCATTGA	D39W	pgdA
O5243	CCCCTTTCCTTATGCTTTTGTTATTCATCACGACTATAGT
O4455	CAAAAGCATAAGGAAAGGGGCCCGTCGCTTTTCATTATAGGTC	D39W	CEP 3'
O4456	CATTCAAAACGAGACTTACG
CEP::P-kan-oatA
O4437	AAAGATTAATGGTAAGAAAT	HMS0019	CEP::P-kan
O4440	CTACATTCTCCTGTGTTTTT
O5244	AAAAACACAGGAGAATGTAGATGCGCATTAAATGGTTTTC	D39W	oatA
O5245	CCCCTTTCCTTATGCTTTTGTTATTTTGATTTAACCGGCT
O4455	CAAAAGCATAAGGAAAGGGGCCCGTCGCTTTTCATTATAGGTC	D39W	CEP 3'
O4456	CATTCAAAACGAGACTTACG
∆psr::RBloxChlor
N1055	tggaatagtttgcgcacaaa	D39W	psr 5'
N1056	AAGCATAAGGAAAGGGGCCCggcttgctggttgatcaaaa
P1	taggatccgtttgatttttaatggataatg	NUS5291	RBloxChlor
P2	gggcccctttccttatgcttttg
N1057	TAAAAATCAAACGGATCCTAttttagcaaataatcataac	D39W	psr 3'
N1058	atcaaggcttatgagcaagg
∆bgaA::Pzn-lytR
N5	tggccattcatcgctggtcgtgctgaaat	NUS1927	5' bgaA-t1t2-Pzn
N1047	CCAATAATTTTTTTAACCATatttctcattcctttgttat
N1048	ataacaaaggaatgagaaatATGGTTAAAAAAATTATTGG	D39W	lytR
N1049	ctcaaacctagaagagctaaTTAATTATCTTCATCACCAA
N1050	TTGGTGATGAAGATAATTAAttagctcttctaggtttgag	D39W	bgaA 3'
N6	tgcatggttacgatagtcttgg
∆pgdA::P-kan
O768	cttggaagagtatttggcatag	D39W	pgdA 5'
O2190	CATTATCCATTAAAAATCAAACGGATCCTAtttattcatatttatatc
P1	taggatccgtttgatttttaatggataatg	HMS0001	P-kan
O2885	GGGCCCCTTTCCTTATGCTTTTGCTACATTCTCCTGTGTTT
O2191	CAAAAGCATAAGGAAAGGGGCCCccagagatgctcaatactc	D39W	pgdA 3'
O769	gtaaatcacagactgcaagttc
∆lytR::P-kan
N1051	agacgtagagtgacttctcc	D39W	lytR 5'
N1052	AAGCATAAGGAAAGGGGCCCaatgcggttttatttgaaga
P1	taggatccgtttgatttttaatggataatg	NUS3444	P-kan
P2	gggcccctttccttatgcttttg
N1053	TAAAAATCAAACGGATCCTAtactcctactacagttacag	D39W	lytR 3'
N1054	gatgtttatcgtattgaagg
∆cpsA::P-spec-rpsL
N1277	cattggaacgattaattcac	D39W	cpsA 5'
N1471	CATTATCCATTAAAAATCAAACGGATCCTAaactatattaacacttcgcttcactttc
P1	taggatccgtttgatttttaatggataatg	NUS4753	P-spec-rpsL
P2	gggcccctttccttatgcttttg
N1472	CAAAAGCATAAGGAAAGGGGCCCgatgatagtagtttagctgtagttaaagcagctatac	D39W	cpsA 3'
N1283	ccacaaggttttaaataattg
∆cpsA::P-erm-rpsL
N1277	cattggaacgattaattcac	D39W	cpsA 5'
N1471	CATTATCCATTAAAAATCAAACGGATCCTAaactatattaacacttcgcttcactttc
P1	taggatccgtttgatttttaatggataatg	NUS2954	P-erm-rpsL
P2	gggcccctttccttatgcttttg
N1472	CAAAAGCATAAGGAAAGGGGCCCgatgatagtagtttagctgtagttaaagcagctatac	D39W	cpsA 3'
N1283	ccacaaggttttaaataattg
CEP:P-sacB-kan-rpsL
O4437	AAAGATTAATGGTAAGAAAT	D39W	CEP 5'
N2714	TCCATTAAAAATCAAACGGATCCTACTCGAGCTTAGCTGACTTCA
P1	taggatccgtttgatttttaatggataatg	NUS0122	P-sacB-kan-rpsL
P2	gggcccctttccttatgcttttg
O4455	CAAAAGCATAAGGAAAGGGGCCCGTCGCTTTTCATTATAGGTC	D39W	CEP 3'
O4456	CATTCAAAACGAGACTTACG
∆bgaA::P-lacI(rev)-Plac-cpsE
N5	tggccattcatcgctggtcgtgctgaaat	NUS1927	5' bgaA-t1t2
N2724	tctaaataggaggaaaattagtagaaacgcaaaaagccatccgtcaggat
N2725	atcctgacggatggctttttgcgtttctactaattttcctcctatttaga	pPEPY-PF6-lacIb	lacI
N2805	aaatagtgaggaggatatatatgaaaccagtcacccttta
N2806	taaagggtgactggtttcatatatatcctcctcactattt	NUS0029	P-
N2807	TAGGATCCGTTTGATTTTTAATGGATAATGTGATATAATC
N2808	TAAAAATCAAACGGATCCTAatctagtttatagaattcactagtaattgt	pJWV102-PL-dCas9b	Plac
N2583	TTTACTGTTTTTCCATTCATagatcctttctcctctttag
N2584	ctaaagaggagaaaggatctATGAATGGAAAAACAGTAAA	NUS0267	cpsE-bgaA 3'
N6	tgcatggttacgatagtcttgg
CEP::P-lacI(rev)-Plac-cpsE
O4437	AAAGATTAATGGTAAGAAAT	D39W	CEP 5'
N2850	cctttcgttttatttgatgcCTCGAGCTTAGCTGACTTCA
N2851	TGAAGTCAGCTAAGCTCGAGgcatcaaataaaacgaaagg	NUS7029	P-lacI(rev)-Plac-cpsE
N1228	CCCCTTTCCTTATGCTTTTGCTACTTCGCTCCATCTCTCA
O4455	CAAAAGCATAAGGAAAGGGGCCCGTCGCTTTTCATTATAGGTC	D39W	CEP 3'
O4456	CATTCAAAACGAGACTTACG
∆bgaA::P-erm-rpsL
N5	tggccattcatcgctggtcgtgctgaaat	D39W	bgaA 5'
N2043	CATTATCCATTAAAAATCAAACGGATCCTAtcccacagcaaacttacgaatgctataaac
P1	taggatccgtttgatttttaatggataatg	NUS6175	P-erm-rpsL
P2	gggcccctttccttatgcttttg
N3044	CAAAAGCATAAGGAAAGGGGCCCttagctcttctaggtttgagtgcaggattagtag	D39W	bgaA 3'
N6	tgcatggttacgatagtcttgg
∆walK::P-erm
O3590	aatctggcaggcttatgcac	D39W	walK 5'
N1468	CATTATCCATTAAAAATCAAACGGATCCTAcaaaatcaggataaagataaaatctctggt
P1	taggatccgtttgatttttaatggataatg	NUS0112	P-erm
P2	gggcccctttccttatgcttttg
N1467	CGTCCAAAAGCATAAGGAAAGGGGCCCctcccttatgataaggatgcagtgaaa	D39W	walK 3'
O3587	tcaatggtgttgcggtatct
CEP::P-spec-cpsA(R244A)
N861	TTGCGGATAAGGTAGCGG	NUS4791	CEP::P-spec-cpsA(R244A) 5'
N1473	ggatattgacatctgatGCcgacaccgaactaata
N1474	tattagttcggtgtcgGCatcagatgtcaatatcc	NUS4791	CEP::P-spec-cpsA(R244A) 3'
N862	CACCTTGGACCACGTTTTG
cpsA::cpsA(WT)
N1094	cattggaacgattaattcac	D39W	cpsA
N1283	ccacaaggttttaaataattg
cpsA::cpsA(R244A)
N1094	cattggaacgattaattcac	D39W	cpsA(R244A) 5'
N1473	ggatattgacatctgatGCcgacaccgaactaata
N1474	tattagttcggtgtcgGCatcagatgtcaatatcc	D39W	cpsA(R244A) 3'
N1283	ccacaaggttttaaataattg
cpsA::cpsA(I273A)
N1094	cattggaacgattaattcac	D39W	cpsA(I273A) 5'
N1475	tatttccaccatctgcgGCtggtacataggcatca
N1476	tgatgcctatgtaccaGCcgcagatggtggaaata	D39W	cpsA(I273A) 3'
N1283	ccacaaggttttaaataattg
cpsA::cpsA(E363A)
N1094	cattggaacgattaattcac	D39W	cpsA(E363A) 5'
N1477	cggctagtgagtagcgtGcacgtacaaaacctaga
N1478	tctaggttttgtacgtgCacgctactcactagccg	D39W	cpsA(E363A) 3'
N1283	ccacaaggttttaaataattg
cpsA::cpsA(L184A)
N1094	cattggaacgattaattcac	D39W	cpsA(L184A) 5'
N1479	tttcaaagacactatttGCgacaatggccttagtc
N1480	gactaaggccattgtcGCaaatagtgtctttgaaa	D39W	cpsA(L184A) 3'
N1283	ccacaaggttttaaataattg
cpsA::cpsA(L339A)
N1094	cattggaacgattaattcac	D39W	cpsA(L339A) 5'
N1481	aatggaacttcccatgtGCagctgaaaactcttga
N1482	tcaagagttttcagctGCacatgggaagttccatt	D39W	cpsA(L339A) 3'
N1283	ccacaaggttttaaataattg
cpsA::cpsA(L32A)
N1094	cattggaacgattaattcac	D39W	cpsA(L32A) 5'
N1483	taaagattaagaacaatGCaaaacaaactaacaat
N1484	attgttagtttgttttGCattgttcttaatcttta	D39W	cpsA(L32A) 3'
N1283	ccacaaggttttaaataattg
cpsA::cpsA(F318A)
N1094	cattggaacgattaattcac	D39W	cpsA(F318A) 5'
N1485	agtcaatcattttcaagGCagaagtgaagttcaat
N1486	attgaacttcacttctGCcttgaaaatgattgact	D39W	cpsA(F318A) 3'
N1283	ccacaaggttttaaataattg
cpsA::cpsA(F315A)
N1094	cattggaacgattaattcac	D39W	cpsA(F315A) 5'
N1487	ttttcaagaaagaagtgGCgttcaatcgcacatag
N1488	ctatgtgcgattgaacGCcacttctttcttgaaaa	D39W	cpsA(F315A) 3'
N1283	ccacaaggttttaaataattg
cpsA::cpsA(D268A)
N1094	cattggaacgattaattcac	D39W	cpsA(D268A) 5'
N1489	cgattggtacataggcaGcacgtggcgttgtggtc
N1490	gaccacaacgccacgtgCtgcctatgtaccaatcg	D39W	cpsA(D268A) 3'
N1283	ccacaaggttttaaataattg
∆cpsA::P-erm
P9	ggtgagtagggaagaagaggta	D39W	cpsA 5'
P206	CATTATCCATTAAAAATCAAACGGATCCTAaactatattaacacttcgcttcactttc
P1	taggatccgtttgatttttaatggataatg	NUS0112	P-erm
P2	gggcccctttccttatgcttttg
P207	CAAAAGCATAAGGAAAGGGGCCCgatgatagtagtttagctgtagttaaagcagctatac	D39W	cpsA 3'
P94	tcatgcctcgtctggaaatac
∆tacL::RBloxSpec
O3595	gccataagctttaggggctg	D39W	tacL 5'
N211	AAGCATAAGGAAAGGGGCCCctagttatgtgcagtattcc
O3624	TAGGATCCGTTTGATTTTTAATGGATAATGgacacatagatggcgtcgct	NUS2024	RBloxSpec
O3625	GGGCCCCTTTCCTTATGCTTTTGATCGATGAATTCGAGCTCG
N212	TAAAAATCAAACGGATCCTAtaaaatcagctctttactag	D39W	tacL 3'
O3598	acactttatactctttacag
∆whyD::RBloxSpec
N213	aatccactaaaaaaggcttt	D39W	whyD 5'
N214	TAAAAATCAAACGGATCCTAtttatcaagattgaggtaaa
O3624	TAGGATCCGTTTGATTTTTAATGGATAATGgacacatagatggcgtcgct	NUS2024	RBloxSpec
O3625	GGGCCCCTTTCCTTATGCTTTTGATCGATGAATTCGAGCTCG
N215	AAGCATAAGGAAAGGGGCCCgaagatccagaatatacgga	D39W	whyD 3'
N216	atttgttagacctgcaacca
